# The dynamic expressome of *Pseudomonas putida*: condition-dependent remodelling of the RNA polymerase interactome

**DOI:** 10.64898/2026.11.17.767251

**Authors:** Borja Pitarch, Florencio Pazos, Víctor de Lorenzo, Huseyin Tas

## Abstract

As in many bacteria, the α_2_ββ′ω core RNA polymerase (RNAP) of *Pseudomonas putida* interacts *in vivo* with sigma factors, transcriptional regulators and auxiliary proteins whose relative abundance varies with the physiological state. Here, we used an *in vivo* immunocapture approach to examine condition-dependent changes in the RNAP interactome of *P. putida* KT2440. His-, Myc- and E-tags were separately introduced at the C-terminus of RpoC (β′), a permissive, surface-exposed site accessible to cognate antibodies. Myc-tagged RNAP complexes were immunocaptured with magnetic beads and analyzed by LC-ESI-MS/MS and computational methods. The results revealed condition-dependent association of the RNAP core (RpoA, RpoB, RpoC and RpoZ) with distinct pools of sigma factors, as well as ribosomal proteins, RNA-processing factors and metabolic enzymes. Nutrient starvation, nutrient-rich growth and high temperature altered the composition and relative representation of RNAP-associated proteins. Despite the limited physiological conditions examined, our results support a model in which RNAP acts as a dynamic organizational hub of the bacterial expressome, integrating transcription with translation, RNA maturation and central metabolism.
