## Supplementary table S2 for "The dynamic expressome of *Pseudomonas putida*: condition-dependent remodelling of the RNA polymerase interactome"

### Sheet: Sheet1
Stock Name	Library		Work	Definition
Tas103	P. putida KT2440 rpoC::HisTag attTn7::PBG37-msfGFP		This study*	Standard promoter strain§ with RpoC tagged with His tag
Tas106	P. putida KT2440 rpoC::MycTag attTn7::PBG37-msfGFP		This study*	Standard promoter strain§ with RpoC tagged with Myc tag
Tas108	P.putida KT2440-RpoC::HisTag		This study*	Expressome application strain with RpoC tagged with His tag
Tas110	P.putida KT2440-RpoC::MycTag		This study*	Expressome application strain with RpoC tagged with Myc tag
Tas114	P.putida KT2440-RpoC::Etag		This study*	Expressome application strain with RpoC tagged with Etag
*Tas, Huseyin. "Upgrading Pseudomonas putida as a Synthetic Biology chassis through inter-operativity of genetic devices." PhD diss., Universidad Autonoma de Madrid, 2020.
§ Zobel, Sebastian, et al "Tn7-Based Device for Calibrated Heterologous Gene Expression in Pseudomonas putida". ACS Synth. Biol. 18 December 2015; 4 (12): 1341–1351. https://doi.org/10.1021/acssynbio.5b00058
