## Supplementary table S1 for "The dynamic expressome of *Pseudomonas putida*: condition-dependent remodelling of the RNA polymerase interactome"

### Sheet: Sheet1
Primers	Sequence (5’3’)	Note
PS1	AGGGCGGCGGATTTGTCC	SEVA Internal Control Primers
PS2	GCGGCAACCGAGCGTTC	SEVA Internal Control Primers
PS3	GAACGCTCGGTTGCCGC	SEVA Internal Control Primers
PS4	CCAGCCTCGCAGAGCAGG	SEVA Internal Control Primers
PS5	CCCTGCTTCGGGGTCATT	SEVA Internal Control Primers
PS6	GGACAAATCCGCCGCCCT	SEVA Internal Control Primers
TS1F-XmaI	ATTACCCGGGCGGTAGCGAACCGTACGAAGAG	General TS1F
TS2R-XbaI	CGCGTCTAGAGACCCCTGCCCGACCTTA	General TS2R
TS2F-His	GGCGGCCACCACCACCACCACCACCACCACCACCACTAAGTACAGGGCAAGGCC	His Tag specific TS2F
TS1R-His	TTAGTGGTGGTGGTGGTGGTGGTGGTGGTGGTGGCCGCCATTACCGCTGGAATTCAG	His Tag specific TS2R
TS1R-Myc	CAGGTCCTCTTCGCTGATCAGCTTCTGTTCGCCGCCGCCGCCATTACCGCTGGAATTCAGCGCTTC	Myc Tag specific TS1R
TS2F-Myc	GGCGGCGGCGGCGAACAGAAGCTGATCAGCGAAGAGGACCTGTAAGTACAGGGCAAGGCCCC	Myc Tag specific TS2F
TS1R-Etag	ACGCGGTTCCAGCGGGTCCGGATACGGCACCGGCGCACCGCCGCCGCCGCCATTACCGCTGGAATTCAGCGCTTC	E Tag specific TS1R
TS2F-Etag	GGCGGCGGCGGCGGTGCGCCGGTGCCGTATCCGGACCCGCTGGAACCGCGTTAAGTACAGGGCAAGGCCCC	E Tag specific TS2F
QCekF	GTAAAGAGACCAAGGGCAAGCGTCGCCTGGTGATCACTCCGACCGACGGTAGCG	General Forward primer to check insertions
QCekR-Myc	CAGGTCCTCCTCGCTGATCAGCTTCTGCTCGCCGCC	Myc Tag specific Reverse primer to check insertions
QCekR-His	GTGGTGGTGGTGGTGGTGGTGGTGGTGGTGGCCGCC	His Tag specific Reverse primer to check insertions
QCek-Myc-F	GAACAGAAGCTGATCAGCGAAGAGGACCTG	Myc Tag specific Forward primer
QCek-Myc-R	CAGGTCCTCTTCGCTGATCAGCTTCTGTTC	Myc Tag specific Reverse primer
QCek-Etag-R	ACGCGGTTCCAGCGGGTCCGGATACGGCACCGGCGCACC	E Tag specific Reverse primer
QCek-Etag-F	GGTGCGCCGGTGCCGTATCCGGACCCGCTGGAACCGCGT	E Tag specific Forward primer
QCek-F	CGTCGTCCGAAAGAAGCCTCGATT	Insertion check
QCek-R	TACTTCGGATCGTCAAGGATCTCACGTTTTGCT	Insertion check
pSW-F	GGACGCTTCGCTGAAAACTA	pSW plasmids transformation and curation check
pSW-R	AACGTCGTGACTGGGAAAAC	pSW plasmids transformation and curation check
M13-F	GTAAAACGACGGCCAGT	Cloning target sequences into pEMG check
M13-R	GGAAACAGCTATGACCATG	Cloning target sequences into pEMG check
FinSeq-F	AAGTTCACCCGAGTGCTGCTGGGT	Final sequencings
FinSeq-R	CACGCCACGACGCTGCGG	Final sequencings
